# Mobilisation and analyses of publicly available SARS-CoV-2 data for pandemic responses

**DOI:** 10.1101/2023.04.19.537514

**Authors:** Nadim Rahman, Colman O’Cathail, Ahmad Zyoud, Alexey Sokolov, Bas Oude Munnink, Björn Grüning, Carla Cummins, Clara Amid, David Nieuwenhuijse, Dávid Visontai, David Yu Yuan, Dipayan Gupta, Divyae Prasad, Gábor Máté Gulyás, Gabriele Rinck, Jasmine McKinnon, Jeena Rajan, Jeff Knaggs, Jeffrey Edward Skiby, József Stéger, Judit Szarvas, Khadim Gueye, Krisztián Papp, Maarten Hoek, Manish Kumar, Marianna Ventouratou, Marie-Catherine Bouquieaux, Martin Koliba, Milena Mansurova, Muhammad Haseeb, Nathalie Worp, Peter W. Harrison, Rasko Leinonen, Ross Thorne, Sandeep Selvakumar, Sarah Hunt, Sundar Venkataraman, Suran Jayathilaka, Timothée Cezard, Wolfgang Maier, Zahra Waheed, Zamin Iqbal, Frank Møller Aarestrup, Istvan Csabai, Marion Koopmans, Tony Burdett, Guy Cochrane

**Affiliations:** European Molecular Biology Laboratory, European Bioinformatics Institute, Wellcome Genome Campus, Hinxton, Cambridgeshire, UK; Technical University of Denmark, Anker Engelunds Vej 101, 2800 Kongens Lyngby, Denmark; Eötvös Loránd University, H-1053 Budapest, Egyetem tér 1-3, Hungary; Erasmus Medical Center, Wytemaweg 80, 3015 CN Rotterdam, Netherlands; University of Freiburg, Friedrichstr. 39, 79098 Freiburg

## Abstract

The COVID-19 pandemic has seen large-scale pathogen genomic sequencing efforts, becoming part of the toolbox for surveillance and epidemic research. This resulted in an unprecedented level of data sharing to open repositories, which has actively supported the identification of SARS-CoV-2 structure, molecular interactions, mutations and variants, and facilitated vaccine development and drug reuse studies and design. The European COVID-19 Data Platform was launched to support this data sharing, and has resulted in the deposition of several million SARS-CoV-2 raw reads. In this paper we describe (1) open data sharing, (2) tools for submission, analysis, visualisation and data claiming (e.g. ORCiD), (3) the systematic analysis of these datasets, at scale via the SARS-CoV-2 Data Hubs as well as (4) lessons learned. As a component of the Platform, the SARS-CoV-2 Data Hubs enabled the extension and set up of infrastructure that we intend to use more widely in the future for pathogen surveillance and pandemic preparedness.
