## Supplementary material for "Mobilisation and analyses of publicly available SARS-CoV-2 data for pandemic responses"

Pangolin Lineages for Submitted Sequences
Pangolin lineage	Pangolin lineages counts
AY.4	640542
BA.2	573487
BA.1.1	562929
B.1.1.7	542300
AY.103	231711
BA.1	231067
AY.44	200932
BA.2.12.1	143208
AY.3	133027
BA.1.17.2	124531
AY.43	116421
AY.25	109701
BA.1.15	101258
BA.2.9	100796
AY.122	88760
B.1.617.2	83981
B.1.2	71043
AY.4.2	69573
AY.100	63567
AY.25.1	58619
BA.1.1.18	54603
B.1	40661
AY.39	39884
AY.5	38747
BA.5.2.1	38361
BA.2.3	36370
AY.98	33930
B.1.526	33273
BA.5.1	32830
B.1.177	32816
AY.47	32464
AY.26	31954
BA.1.15.1	30914
AY.119	29183
B.1.429	28898
B.1.1	25938
BA.1.18	24423
AY.4.2.2	23846
AY.120	23549
AY.126	22752
AY.6	22034
BA.1.20	21667
BA.2.10	20140
AY.20	19199
BA.5.5	19125
BA.1.1.1	18802
BA.4.1	17885
BA.1.17	17876
P.1	17538
AY.118	17262
BA.5.2	16979
AY.75	16678
AY.9.2	15396
AY.46.6	14343
AY.4.2.1	14288
AY.3.1	13634
B.1.160	13624
AY.121	13586
B.1.427	13264
AY.98.1	13001
B.1.1.519	12727
AY.117	12399
AY.4.6	11633
BA.1.1.14	11618
D.2	11453
AY.46.5	11356
AY.9	11309
BA.2.23	11211
BA.2.1	11086
AY.14	11025
B.1.637	10932
AY.125	10836
BA.1.1.15	10724
AY.42	10389
AY.54	10261
BA.1.16	10124
BA.4	9831
AY.129	9601
AY.127	9414
AY.119.2	9182
AY.7.1	8642
AY.33	8546
BA.5.6	8291
B.1.243	7846
BA.1.1.13	7256
AY.113	7238
B.1.351	7019
AY.39.1	6534
AY.111	6525
AY.36	6443
AY.43.6	6100
BA.2.8	5907
Q.3	5437
BE.1	5204
AY.34	5083
AY.46	5014
AY.13	4987
BA.2.18	4824
AY.39.1.1	4739
AY.46.4	4702
BA.5	4635
BA.1.1.2	4562
B	4549
BA.2.37	4395
AY.114	4367
AY.7	4360
B.1.258	4198
BD.1	4143
B.1.621	4100
BE.1.1	4052
BA.4.6	4047
AY.4.8	3823
BA.2.7	3768
AY.116.1	3695
BA.1.1.12	3695
B.1.234	3691
AY.99.2	3662
P.1.17	3530
BA.2.12	3466
BA.1.1.11	3454
AY.34.1	3372
B.1.1.222	3360
AY.110	3305
B.1.221	3295
AY.4.2.3	3108
B.1.177.4	3086
B.1.1.37	3082
AY.120.1	3027
AY.107	3005
P.1.10	2992
R.1	2932
AD.2	2904
BA.2.36	2843
AY.4.5	2828
AY.43.4	2789
BA.5.1.1	2634
BA.1.14	2621
B.1.177.45	2599
B.1.240	2591
AY.2	2583
A.1	2523
B.1.525	2502
B.1.177.86	2450
B.1.575	2426
B.1.177.81	2313
BE.3	2297
B.1.177.57	2289
BA.2.38	2263
BA.2.10.1	2240
BF.1	2233
BA.1.19	2230
BA.2.13	2200
BA.1.12	2105
Q.4	2105
B.1.369	2094
BF.5	2084
B.1.311	1997
AY.112	1985
AY.1	1973
AY.36.1	1932
AY.5.3	1925
XE	1919
B.1.623	1904
AY.67	1856
B.1.400	1848
AY.37	1838
B.1.595	1813
BA.4.4	1811
AY.121.1	1777
AY.124	1775
B.1.1.529	1772
B.1.1.311	1673
B.1.177.44	1671
AY.4.9	1658
AY.64	1627
AY.23	1604
AY.62	1584
BA.1.15.2	1582
BA.1.21	1576
B.1.1.39	1555
B.1.1.318	1551
B.1.517	1541
BA.1.1.4	1532
AY.90	1521
AY.25.3	1514
BA.2.3.17	1508
AY.4.3	1492
BA.2.65	1456
AY.48	1428
AY.41	1421
AY.4.10	1417
BA.1.10	1397
B.1.1.307	1388
AY.57	1385
AY.8	1365
BA.2.14	1342
AY.35	1323
AY.4.15	1321
AY.16	1317
P.2	1295
BA.2.22	1293
AY.65	1288
B.1.177.7	1261
B.1.36.17	1261
B.1.596	1260
BA.4.2	1257
B.1.1.317	1244
B.1.561	1229
C.37	1225
AY.84	1219
AY.46.1	1214
AY.4.1	1213
BA.1.1.16	1210
B.1.1.1	1207
B.1.258.17	1186
AY.120.2.1	1183
AY.4.4	1165
XB	1158
BA.2.48	1138
BA.5.2.3	1135
AY.80	1130
B.1.232	1106
AY.122.3	1054
B.1.609	1051
B.1.1.291	1044
BA.2.5	1027
B.1.621.1	1025
BA.2.26	1011
B.1.177.16	1001
BA.2.41	1000
AY.70	990
B.1.36	990
AY.29	987
BA.2.56	980
BA.1.1.10	973
BA.5.3.1	968
AY.4.7	966
BA.1.13	953
AY.5.4	952
A	950
B.1.1.70	942
AY.52	934
AY.46.2	926
BA.2.47	896
AY.51	887
BA.1.9	877
BA.5.1.3	877
B.1.1.63	873
B.1.110.3	871
AY.10	870
B.1.1.434	867
C.36.3	866
AY.106	860
B.1.177.87	857
B.1.241	856
P.1.13	851
B.1.1.369	850
AY.116	848
BA.2.69	841
B.1.1.316	823
B.1.177.17	814
AY.68	811
BA.2.21	807
AY.105	801
B.1.577	800
B.40	800
AY.43.8	798
B.1.426	798
BA.1.1.8	798
B.1.1.416	797
AY.87	791
B.1.375	779
A.2.5	778
AY.134	777
AY.45	776
BA.1.5	766
BA.2.50	764
BA.2.23.1	762
BA.4.1.1	756
AY.4.14	753
BA.2.31	753
BA.5.3.3	746
AY.101	738
B.1.160.30	736
AY.74	734
AY.3.3	728
BF.4	726
AY.4.2.5	725
B.1.565	720
BA.5.1.2	718
B.1.1.301	705
B.1.177.10	699
B.1.371	698
B.1.177.54	686
AY.38	685
B.1.177.8	683
BA.2.9.2	680
B.1.177.56	676
B.1.568	668
B.1.367	664
AY.92	662
B.1.582	661
AY.109	658
B.1.509	654
B.1.1.279	647
B.1.588	642
AY.7.2	639
B.1.551	625
B.1.1.372	623
AY.11	618
B.1.320	617
B.1.177.62	610
BA.2.9.1	595
B.1.349	594
B.1.160.16	584
AY.32	583
BA.1.7	581
BA.2.9.3	577
BG.2	577
AY.60	571
AY.98.1.1	570
BA.2.6	568
B.1.177.43	557
AY.43.9	554
B.1.617.1	551
BA.2.32	548
B.1.1.25	542
BA.2.72	541
BA.5.3	539
AY.91	535
B.1.389	535
AY.132	534
P.1.7	524
B.1.126	519
AY.81	516
AZ.3	508
B.1.139	508
B.1.396	501
BA.2.3.2	497
BA.2.2	491
B.1.239	489
B.1.1.207	487
BA.2.20	486
B.1.564	485
C.35	485
B.1.1.198	484
B.1.1.269	481
B.1.1.51	481
AY.43.3	478
B.1.177.18	476
B.1.36.27	471
BA.2.39	466
BA.2.16	460
B.1.177.58	453
BA.2.51	451
B.1.1.348	449
B.1.1.214	445
AY.83	443
AY.88	439
B.1.409	439
BA.1.8	437
C.30	436
B.1.1.432	431
BA.2.19	430
B.1.570	428
B.1.361	426
W.4	426
AY.24	424
XG	423
B.1.177.5	422
B.1.177.20	419
B.1.265	418
AY.58	412
BA.2.3.4	412
AY.30	411
AY.73	406
Q.1	399
B.1.404	398
BA.2.52	398
AY.108	397
BF.2	389
B.1.177.69	388
BA.2.49	385
BA.2.40.1	383
B.1.346	379
B.1.36.16	379
B.1.324	378
B.1.93	375
B.1.305	374
BA.2.76	372
B.1.1.10	370
B.1.351.3	368
BA.1.1.3	366
B.1.36.1	364
B.1.503	364
AY.33.2	357
AY.122.4	353
B.1.160.26	353
B.1.177.15	353
B.1.280	353
AY.72	351
B.1.391	347
B.1.177.11	345
AY.34.1.1	342
AY.4.11	342
AY.34.2	339
B.1.36.8	335
BA.5.1.4	331
B.1.416.1	328
B.3	328
B.1.1.228	326
BA.2.73	326
B.1.177.19	325
B.1.399	323
AY.77	321
B.1.111	320
B.1.617	320
C.17	320
B.1.177.9	317
B.33	315
AY.53	314
AY.71	311
BA.1.1.7	311
AY.39.2	307
B.1.177.23	306
P.1.1	306
B.1.1.4	305
BA.1.1.17	304
A.23.1	302
B.1.236	301
BA.2.67	301
AY.94	300
B.1.403	300
B.1.258.3	298
BB.2	298
B.28	297
AY.85	295
B.1.1.170	295
B.1.1.253	294
P.1.15	293
B.1.384	292
B.1.627	290
P.1.14	286
AY.3.4	285
B.1.1.232	282
AY.79	280
B.1.235	280
AY.4.13	277
B.1.177.6	275
B.1.289	275
B.1.36.35	274
C.16	274
B.1.22	271
B.1.1.44	269
B.1.453	267
BA.2.3.6	267
B.1.576	266
BA.2.3.15	265
B.1.1.189	262
B.1.1.464	262
B.1.1.284	261
B.1.177.75	261
BA.5.3.2	259
B.1.1.153	258
B.1.619	256
AY.122.6	254
C.36	252
B.1.1.286	249
B.1.1.277	247
B.1.177.55	246
B.1.1.217	245
B.1.1.303	244
B.6	244
B.1.221.1	243
XN	241
B.1.8	239
BA.2.3.12	237
BA.2.25	236
C.36.3.1	235
BA.1.14.1	233
B.1.1.255	232
B.1.425	232
B.1.1.192	230
B.1.351.2	228
B.1.471	228
AY.56	227
B.1.433	227
BA.5.2.2	227
AY.27	225
AY.61	225
B.1.177.77	224
B.1.177.48	221
B.1.516	221
B.1.1.486	217
B.1.1.83	217
B.1.1.33	215
B.1.1.74	214
P.1.16	214
AY.99.1	213
A.3	212
B.1.416	212
B.23	212
A.2.2	211
BA.1.6	209
BC.1	208
B.1.1.385	207
XM	206
B.1.1.294	205
B.1.160.32	204
AY.5.5	203
B.1.1.297	202
B.1.160.14	201
B.1.1.171	200
B.1.160.29	200
B.1.298	198
B.1.36.9	198
B.1.13	195
AY.43.1	194
B.1.177.52	193
B.1.1.186	191
B.1.160.15	191
BA.2.29	191
B.1.1.241	190
B.1.1.28	190
B.1.160.7	189
BF.1.1	189
B.1.366	188
B.1.610	188
BA.2.3.13	187
B.1.1.227	184
B.1.1.420	184
B.1.301	184
AY.46.3	183
B.1.332	183
B.1.36.31	182
AY.122.1	181
AY.43.2	181
B.1.206	180
AY.91.1	179
B.1.1.142	179
B.1.1.26	179
B.1.634	178
B.1.36.29	177
B.1.1.368	175
BA.2.3.10	174
B.1.177.60	173
B.1.631	173
B.1.443	172
B.1.567	172
B.1.1.304	171
B.1.401	171
B.1.413	170
B.1.258.4	169
BA.2.3.5	169
B.1.1.67	168
B.1.110	168
BA.2.3.9	168
B.1.9.4	167
BA.2.71	167
B.1.104	166
AV.1	165
AY.78	165
B.1.160.11	165
B.1.1.365	164
B.1.356	164
B.1.160.12	163
B.1.112	162
BA.2.45	162
B.1.1.174	161
B.1.599	159
B.1.1.220	158
AY.23.2	157
B.1.549	157
A.2	155
B.1.1.231	155
B.1.1.8	155
B.1.1.523	154
B.1.177.2	151
B.1.177.26	151
B.1.177.82	151
B.1.597	151
D.3	151
AY.49	149
B.1.229	149
B.1.319	149
BA.2.3.11	149
AY.99	148
B.1.492	148
B.1.558	147
B.1.1.306	146
B.1.1.362	145
B.1.336	143
B.1.201	142
B.1.625	142
B.1.199	140
BA.2.46	140
L.3	140
B.1.530	139
W.3	139
BA.2.55	138
B.1.160.22	137
B.1.362.2	137
B.1.421	137
BA.2.3.14	137
XH	137
B.1.1.138	136
B.1.620	136
B.1.605	133
AY.95	132
AZ.2	132
B.1.23	132
B.1.377	131
B.39	131
BE.2	131
B.1.221.2	130
AY.124.1	129
AY.43.7	129
B.1.1.337	128
B.1.160.10	128
BA.2.74	127
B.1.177.83	126
B.1.258.7	126
B.1.448	126
B.11	125
B.1.574	124
C.12	124
A.6	121
B.1.3	121
B.1.532	121
P.1.12	121
B.1.1.135	120
B.1.1.240	120
BA.2.34	120
B.1.397	119
B.1.160.31	118
B.1.162	118
B.1.337	115
B.1.36.39	115
B.1.523	115
B.31	115
AZ.2.1	114
B.1.1.244	114
B.1.160.20	114
B.1.36.28	114
B.1.124	113
BA.2.64	113
C.23	113
B.1.177.65	112
BA.2.3.1	112
A.28	111
B.1.580	111
B.1.223	110
B.1.340	110
BA.2.44	110
BA.2.75	110
B.1.315	109
AY.16.1	108
B.1.260	108
B.1.541	108
B.4	108
BA.1.21.1	108
A.2.5.2	107
B.1.1.200	107
B.1.177.21	107
B.1.177.32	107
B.55	107
B.1.36.2	106
B.1.602	106
BA.2.4	106
BA.2.53	106
P.1.17.1	106
AY.123	105
B.1.1.196	105
B.1.1.274	105
B.1.1.517	105
B.1.166	105
B.1.313	105
B.1.338	105
B.1.544	105
B.1.626	105
XL	105
AY.128	104
B.1.1.141	104
B.1.146	104
B.1.408	104
B.1.1.12	103
B.1.1.305	103
B.1.1.453	103
B.1.177.51	103
XZ	103
B.1.370	102
BA.2.24	102
BA.3	102
B.1.1.225	101
B.1.587	101
BF.3	101
C.3	101
B.1.1.376	100
B.1.1.47	100
B.1.177.71	100
B.1.469	100
A.21	99
B.1.1.115	99
B.1.1.59	99
B.1.560	99
A.29	98
AY.120.2	98
B.1.1.161	98
B.1.160.9	98
B.1.268	96
AY.15	95
B.1.160.23	95
B.1.612	95
XQ	95
B.1.439	94
BA.2.9.5	94
C.37.1	94
B.1.402	92
B.1.225	91
B.1.306	91
B.1.630	91
B.1.1.309	90
B.1.1.50	90
B.1.108	90
B.29	90
B.1.1.180	89
B.1.1.219	89
B.1.177.84	89
BA.2.68	89
AY.55	88
B.1.1.205	88
B.1.1.406	88
AH.2	87
B.1.210	87
B.1.36.12	87
B.1.533	87
B.1.91	87
B.1.1.3	86
B.1.1.89	85
B.1.273	85
XY	85
B.1.190	84
B.1.360	84
AY.112.1	83
AY.9.2.2	83
B.1.314	83
B.1.1.521	82
B.1.398	82
B.1.465	82
BA.1.1.6	82
B.1.1.204	81
B.1.1.329	81
B.1.451	81
B.1.554	81
B.1.1.216	80
B.1.1.300	80
B.1.177.53	80
B.1.362	80
B.1.435	80
B.1.189	79
B.1.480	79
BA.2.42	79
B.1.1.58	78
B.1.105	78
B.1.521	78
B.1.636	78
BA.2.54	77
B.1.264	76
B.1.603	76
BA.2.17	76
BA.2.59	76
XW	76
B.1.1.128	75
A.27	74
AY.131	74
B.1.177.28	74
B.1.177.33	74
XP	74
A.5	73
B.1.423	73
B.1.436	73
B.1.524	73
B.4.5	73
BA.1.4	73
B.1.1.125	72
B.1.1.299	72
B.1.385	72
BA.2.10.3	72
BA.2.25.1	72
B.1.1.132	71
B.1.160.28	71
B.1.473	71
P.1.2	71
AY.86	70
B.1.1.374	70
BA.2.15	70
N.5	70
AA.1	69
AY.119.1	69
B.1.1.71	69
B.1.36.24	69
R.2	69
B.1.117	68
B.1.222	68
B.1.381	68
B.1.444	68
B.1.485	68
Z.1	68
B.1.1.164	67
B.1.1.270	67
B.1.390	67
B.1.452	67
BA.2.62	67
C.38	67
B.1.1.61	66
B.1.165	66
B.1.363	66
B.1.595.1	66
B.45	66
B.1.37	65
B.1.382	65
BA.2.28	65
U.1	65
B.1.1.322	64
B.1.1.351	64
B.1.258.10	64
B.1.405	64
B.1.515	64
XAA	64
B.1.1.256	63
BA.2.3.16	63
BA.5.3.4	63
B.1.550	62
BA.2.63	62
AY.124.1.1	61
AY.25.1.1	61
B.1.1.113	61
B.1.1.308	61
B.1.1.41	61
BA.2.3.7	61
XAC	61
AY.130	60
B.1.1.236	60
B.1.147	60
B.1.177.73	60
B.1.258.12	60
B.3.1	60
B.1.1.45	59
B.1.113	59
B.1.14	59
B.1.1.518	58
B.1.103	58
B.1.258.5	58
B.1.36.7	58
B.1.632	58
AY.123.1	57
B.1.1.428	57
B.1.344	57
B.1.400.1	57
B.1.438.4	57
B.35	57
B.1.379	56
P.1.9	56
B.1.78	55
P.1.8	55
AY.133	54
B.1.1.165	54
B.1.1.17	53
B.1.238	53
B.1.348	53
B.1.355	53
B.1.591	53
B.1.1.384	52
B.1.478	52
AY.66	51
B.1.1.130	51
B.1.1.429	51
B.1.282	51
B.1.9.5	51
B.1.1.450	50
B.1.1.123	49
B.1.1.419	49
B.1.507	49
BA.2.43	49
B.1.1.218	48
B.1.177.89	48
B.1.258.14	48
BA.1.14.2	48
BA.2.27	48
B.1.1.418	47
B.1.119	47
B.1.579	47
B.46	47
B.1.1.265	46
B.1.1.397	46
BA.1.15.3	46
P.3	46
AY.122.2	45
AY.20.1	45
B.1.1.344	45
B.1.545	45
B.20	45
W.1	45
B.1.1.285	44
B.1.213	44
B.1.251	44
B.1.36.38	44
B.1.637.1	44
B.1.9	44
B.1.1.158	43
B.1.539	43
BA.2.10.2	43
XS	43
AY.59	42
B.1.170	42
B.1.218	42
B.1.258.23	42
B.1.563	42
N.4	42
B.1.1.251	41
B.1.1.413	41
B.1.1.487	41
B.1.1.528	41
B.1.214.2	41
B.1.267	41
B.1.429.1	41
B.1.546	41
B.1.575.1	41
BA.2.78	41
BA.4.7	41
AY.112.2	40
B.1.437	40
BA.2.38.1	40
BA.4.5	40
AY.102	39
B.1.1.290	39
B.1.157	39
XA	39
AY.21	38
B.1.1.98	38
B.1.177.85	38
B.1.220	38
B.1.258.6	38
B.1.281	38
B.1.499	38
BA.1.1.9	38
BA.5.2.4	38
B.1.1.136	37
B.1.1.15	37
B.1.1.159	37
B.1.1.239	37
B.1.237	37
B.61	37
BA.2.35	37
A.2.3	36
B.1.177.31	36
B.1.247	36
B.1.441	36
B.1.505	36
B.43	36
C.27	36
XAF	36
AY.104	35
B.1.1.168	35
B.1.329	35
B.1.552	35
B.10	35
BA.1.16.1	35
BG.4	35
C.2.1	35
N.1	35
N.8	35
Q.7	35
A.4	34
AY.127.1	34
B.1.1.139	34
B.1.1.237	34
B.1.274	34
B.1.415	34
B.1.501	34
B.27	34
B.58	34
BA.2.33	34
BA.4.1.4	34
XAB	34
B.1.1.111	33
B.1.1.229	33
B.1.1.459	33
B.1.287	33
B.1.36.10	33
B.1.420	33
B.1.460	33
B.1.474	33
B.1.639	33
B.1.96	33
BA.2.79	33
AY.5.2	32
B.1.1.323	32
B.1.1.97	32
B.1.293	32
B.1.466.1	32
B.1.508	32
B.1.81	32
B.52	32
B.57	32
BA.2.2.1	32
BA.2.30	32
BA.3.1	32
BB.1	32
XF	32
A.2.5.1	31
AY.4.2.4	31
B.1.1.243	31
B.1.177.63	31
B.1.543	31
AE.6	30
AP.1	30
AY.29.1	30
B.1.1.144	30
B.1.1.172	30
B.1.1.48	30
B.1.173	30
B.1.188	30
B.1.258.24	30
B.1.556	30
B.1.76	30
B.1.97	30
B.34	30
BG.1	30
AY.22	29
B.1.1.120	29
B.1.1.208	29
B.1.1.315	29
B.1.1.380	29
B.1.1.480	29
B.1.1.92	29
B.1.328	29
B.1.36.23	29
B.1.38	29
B.1.428.1	29
B.59	29
BA.2.11	29
C.18	29
AK.1	28
AY.75.2	28
B.1.1.213	28
B.1.1.257	28
B.1.1.512	28
B.1.159	28
B.1.177.72	28
B.19	28
B.26	28
BA.2.58	28
BA.4.3	28
C.36.2	28
XR	28
AS.2	27
AY.39.3	27
AY.42.1	27
B.1.143	27
B.1.160.19	27
B.1.187	27
B.1.302	27
B.1.438.1	27
B.1.445	27
B.1.493	27
B.1.498	27
B.1.604	27
B.1.640.1	27
B.4.4	27
B.5	27
BA.2.60	27
BA.2.66	27
BA.2.9.4	27
XV	27
AY.5.1	26
B.1.1.258	26
B.1.1.282	26
B.1.12	26
B.1.131	26
B.1.442	26
B.1.466.2	26
B.30	26
BA.2.70	26
BA.2.81	26
AF.1	25
B.1.1.162	25
B.1.1.57	25
B.1.323	25
B.1.330	25
B.1.335	25
B.1.36.34	25
B.1.494	25
XAE	25
XAG	25
B.1.1.109	24
B.1.1.119	24
B.1.1.445	24
B.1.106	24
B.1.294	24
B.1.378	24
B.1.40	24
B.1.569	24
B.47	24
XAD	24
AN.1	23
AY.29.2	23
AY.33.1	23
B.1.1.352	23
B.1.177.3	23
B.1.214.3	23
B.1.231	23
B.1.243.1	23
B.1.596.1	23
B.1.77	23
BA.2.57	23
BA.2.80	23
C.14	23
AY.28	22
B.1.1.181	22
B.1.250	22
B.1.258.2	22
B.1.304	22
B.1.318	22
B.1.407	22
AY.82	21
B.1.1.226	21
B.1.1.382	21
B.1.1.86	21
B.1.177.30	21
B.1.181	21
B.1.438.3	21
B.13	21
BA.1.13.1	21
A.23	20
B.1.1.234	20
B.1.1.355	20
B.1.1.403	20
B.1.1.426	20
B.1.1.46	20
B.1.128	20
B.1.160.25	20
B.1.160.33	20
B.1.240.2	20
B.1.245	20
B.1.359	20
B.1.415.1	20
B.1.450	20
B.1.566	20
B.1.572	20
B.1.621.2	20
C.1.2	20
N.7	20
AY.17	19
AY.50	19
B.1.1.145	19
B.1.1.34	19
B.1.1.371	19
B.1.1.482	19
B.1.1.485	19
B.1.1.77	19
B.1.195	19
B.1.578	19
B.1.590	19
B.1.594	19
B.12	19
B.51	19
P.1.7.1	19
AE.4	18
B.1.1.203	18
B.1.1.262	18
B.1.1.266	18
B.1.1.354	18
B.1.1.361	18
B.1.1.433	18
B.1.1.437	18
B.1.177.47	18
B.1.325	18
B.1.333	18
B.1.438	18
B.1.606	18
B.1.635	18
B.6.6	18
BA.1.16.2	18
N.6	18
B.1.1.118	17
B.1.1.133	17
B.1.1.268	17
B.1.1.40	17
B.1.1.5	17
B.1.215	17
B.1.276	17
B.1.383	17
B.1.468	17
B.1.557	17
B.1.595.3	17
B.1.88.1	17
B.4.7	17
BA.4.1.3	17
B.1.1.101	16
B.1.1.149	16
B.1.1.176	16
B.1.1.178	16
B.1.1.254	16
B.1.1.328	16
B.1.1.378	16
B.1.1.72	16
B.1.177.35	16
B.1.179	16
B.1.254	16
B.1.258.16	16
B.1.310	16
B.1.334	16
B.1.341	16
B.1.350	16
B.1.393	16
B.1.571	16
B.1.595.4	16
G.1	16
XD	16
AE.7	15
AS.1	15
B.1.1.107	15
B.1.1.13	15
B.1.1.134	15
B.1.1.210	15
B.1.1.289	15
B.1.1.320	15
B.1.1.349	15
B.1.1.463	15
B.1.243.2	15
B.1.36.18	15
B.1.39	15
B.1.428	15
B.1.479	15
B.1.589	15
B.1.617.3	15
BA.1.17.1	15
BC.2	15
C.26	15
A.25	14
AE.2	14
AY.122.5	14
AY.69	14
AY.76	14
B.1.1.166	14
B.1.1.209	14
B.1.1.302	14
B.1.1.467	14
B.1.1.507	14
B.1.1.514	14
B.1.1.55	14
B.1.142	14
B.1.163	14
B.1.167	14
B.1.184	14
B.1.35	14
B.1.36.22	14
B.1.431	14
B.1.466	14
B.1.504	14
B.1.586	14
B.1.595.2	14
BA.2.12.2	14
BA.2.61	14
C.31	14
A.26	13
AA.4	13
B.1.1.147	13
B.1.1.263	13
B.1.1.312	13
B.1.1.440	13
B.1.1.441	13
B.1.149	13
B.1.160.13	13
B.1.497	13
BA.1.3	13
L.2	13
M.2	13
N.2	13
AA.7	12
AA.8	12
AY.25.1.2	12
AY.63	12
AZ.4	12
B.1.1.155	12
B.1.1.423	12
B.1.1.461	12
B.1.115	12
B.1.198	12
B.1.219	12
B.1.428.2	12
B.1.467	12
B.1.531	12
B.1.581	12
B.1.640	12
B.1.640.2	12
C.1	12
D.4	12
P.7	12
B.1.1.14	11
B.1.1.187	11
B.1.1.298	11
B.1.1.341	11
B.1.1.356	11
B.1.1.404	11
B.1.1.93	11
B.1.1.95	11
B.1.151	11
B.1.168	11
B.1.309	11
B.1.321	11
B.1.487	11
B.1.527	11
B.50	11
BA.2.77	11
BA.4.1.2	11
BG.3	11
C.20	11
C.4	11
M.3	11
P.1.11	11
P.1.4	11
AA.6	10
AY.43.5	10
B.1.1.117	10
B.1.1.148	10
B.1.145	10
B.1.178	10
B.1.362.1	10
B.1.406	10
B.1.9.2	10
BA.1.1.5	10
C.5	10
A.11	9
B.1.1.169	9
B.1.1.193	9
B.1.1.242	9
B.1.1.310	9
B.1.1.347	9
B.1.1.358	9
B.1.1.359	9
B.1.177.12	9
B.1.177.50	9
B.1.233	9
B.1.249	9
B.1.500	9
B.1.502	9
B.1.6	9
B.1.629	9
C.28	9
Y.1	9
AA.2	8
AC.1	8
AY.23.1	8
AZ.5	8
B.1.1.116	8
B.1.1.163	8
B.1.1.272	8
B.1.1.280	8
B.1.1.363	8
B.1.1.402	8
B.1.1.43	8
B.1.1.458	8
B.1.1.525	8
B.1.164	8
B.1.177.24	8
B.1.177.74	8
B.1.214	8
B.1.258.11	8
B.1.470	8
B.1.495	8
B.1.619.1	8
B.32	8
B.42	8
BA.1.22	8
N.3	8
V.1	8
AA.5	7
AH.1	7
AY.25.2	7
AY.93	7
B.1.1.175	7
B.1.1.288	7
B.1.1.327	7
B.1.1.367	7
B.1.1.370	7
B.1.1.383	7
B.1.1.389	7
B.1.1.392	7
B.1.1.409	7
B.1.153	7
B.1.205	7
B.1.351.5	7
B.1.36.20	7
B.1.36.26	7
B.1.491	7
B.1.520	7
B.1.585	7
B.41	7
C.33	7
A.12	6
A.2.5.3	6
AT.1	6
B.1.1.160	6
B.1.1.177	6
B.1.1.182	6
B.1.1.185	6
B.1.1.224	6
B.1.1.296	6
B.1.1.326	6
B.1.1.421	6
B.1.1.448	6
B.1.1.54	6
B.1.1.75	6
B.1.110.2	6
B.1.137	6
B.1.211	6
B.1.221.4	6
B.1.256	6
B.1.483	6
B.1.548	6
B.1.601	6
A.7	5
AH.3	5
AK.2	5
AY.103.1	5
AY.125.1	5
AY.4.17	5
B.1.1.275	5
B.1.1.338	5
B.1.1.353	5
B.1.1.395	5
B.1.1.398	5
B.1.182	5
B.1.194	5
B.1.208	5
B.1.221.3	5
B.1.258.22	5
B.1.277	5
B.1.395	5
B.1.411	5
B.1.424	5
B.1.456	5
B.1.462	5
B.1.489	5
B.1.510	5
B.1.513	5
B.1.518	5
B.1.562	5
B.1.600	5
B.1.69	5
B.1.9.1	5
B.1.94	5
B.37	5
BA.2.3.8	5
C.2	5
C.30.1	5
L.4	5
P.1.12.1	5
Q.2	5
A.19	4
AA.3	4
AE.1	4
AY.46.6.1	4
B.1.1.230	4
B.1.1.345	4
B.1.1.373	4
B.1.1.375	4
B.1.1.38	4
B.1.1.391	4
B.1.161	4
B.1.177.46	4
B.1.263	4
B.1.36.19	4
B.1.418	4
B.1.446	4
B.1.540	4
B.1.559	4
B.18	4
B.4.6	4
BA.2.40	4
C.13	4
C.32	4
N.9	4
Q.6	4
Q.8	4
XAH	4
XJ	4
AG.1	3
AY.19	3
AY.24.1	3
AY.26.1	3
AY.31	3
AY.39.1.2	3
AY.4.12	3
AY.4.16	3
AY.5.6	3
B.1.1.121	3
B.1.1.129	3
B.1.1.152	3
B.1.1.194	3
B.1.1.197	3
B.1.1.27	3
B.1.1.325	3
B.1.1.331	3
B.1.1.334	3
B.1.1.335	3
B.1.1.336	3
B.1.1.364	3
B.1.1.388	3
B.1.1.408	3
B.1.1.425	3
B.1.1.431	3
B.1.1.447	3
B.1.1.500	3
B.1.177.41	3
B.1.177.76	3
B.1.180	3
B.1.203	3
B.1.248	3
B.1.252	3
B.1.270	3
B.1.432	3
B.1.463	3
B.1.496	3
B.1.499.1	3
B.1.555	3
B.1.564.1	3
B.1.618	3
B.1.70	3
BA.1.23	3
BA.1.24	3
D.5	3
N.10	3
P.6	3
W.2	3
A.24	2
AB.1	2
AM.3	2
AY.3.2	2
AY.75.3	2
B.1.1.110	2
B.1.1.201	2
B.1.1.221	2
B.1.1.271	2
B.1.1.283	2
B.1.1.319	2
B.1.1.379	2
B.1.1.381	2
B.1.1.396	2
B.1.1.410	2
B.1.1.411	2
B.1.1.424	2
B.1.1.462	2
B.1.1.506	2
B.1.1.513	2
B.1.1.524	2
B.1.1.62	2
B.1.1.88	2
B.1.110.1	2
B.1.116	2
B.1.134	2
B.1.177.14	2
B.1.177.40	2
B.1.177.59	2
B.1.177.67	2
B.1.192	2
B.1.212	2
B.1.224	2
B.1.264.1	2
B.1.284	2
B.1.343	2
B.1.36.33	2
B.1.372	2
B.1.428.3	2
B.1.434	2
B.1.459	2
B.1.511	2
B.1.535	2
B.6.3	2
BA.1.2	2
BA.2.3.18	2
C.25	2
C.36.1	2
P.1.3	2
U.3	2
XU	2
AE.5	1
AE.8	1
AJ.1	1
AM.1	1
AQ.1	1
AW.1	1
AY.112.3	1
B.1.1.137	1
B.1.1.154	1
B.1.1.157	1
B.1.1.16	1
B.1.1.261	1
B.1.1.332	1
B.1.1.333	1
B.1.1.339	1
B.1.1.342	1
B.1.1.357	1
B.1.1.377	1
B.1.1.393	1
B.1.1.405	1
B.1.1.407	1
B.1.1.412	1
B.1.1.417	1
B.1.1.430	1
B.1.1.449	1
B.1.1.465	1
B.1.1.515	1
B.1.1.516	1
B.1.1.526	1
B.1.1.82	1
B.1.1.99	1
B.1.118	1
B.1.127	1
B.1.160.27	1
B.1.160.8	1
B.1.169	1
B.1.177.38	1
B.1.177.39	1
B.1.177.42	1
B.1.177.64	1
B.1.177.68	1
B.1.177.70	1
B.1.258.15	1
B.1.258.20	1
B.1.258.9	1
B.1.279	1
B.1.350.1	1
B.1.354	1
B.1.357	1
B.1.36.21	1
B.1.36.36	1
B.1.36.37	1
B.1.422	1
B.1.482	1
B.1.506	1
B.1.528	1
B.1.537	1
B.1.547	1
B.1.593	1
B.1.633	1
B.15	1
B.36	1
B.38	1
B.4.1	1
B.4.8	1
B.53	1
B.6.8	1
C.8	1
K.2	1
