## Supplementary material for "Mobilisation and analyses of publicly available SARS-CoV-2 data for pandemic responses"

WHO Lineages for Submitted Sequences
WHO Lineages	WHO Lineages counts
Delta	2502648
Omicron	1747736
Unassigned	1074048
Alpha	542067
Probable	66206
Epsilon	40079
A.23.1-like	224
A.23.1-like+E484K	53
AV.1-like	165
B.1.1.318-like	2305
B.1.1.7-like+E484K	1086
B.1.617.1-like	843
B.1.617.3-like	14
Beta	7482
Eta	2456
Gamma	22763
Lambda	1298
Mu	5352
Theta	45
Zeta	1181
Iota	33030
