## Supplementary material for "Mobilisation and analyses of publicly available SARS-CoV-2 data for pandemic responses"

WHO Lineages for the Systematic Analysis
WHO Lineages	WHO Lineages counts
Delta	1000395
Omicron	866575
Unassigned	171741
Alpha	138094
Epsilon	16151
Iota	14988
A.23.1-like	115
A.23.1-like+E484K	22
AV.1-like	28
B.1.1.318-like	1556
B.1.1.7-like+E484K	325
B.1.617.1-like	447
B.1.617.3-like	17
Beta	3487
Eta	682
Gamma	9813
Lambda	587
Mu	2880
Theta	9
Zeta	523
Probable Omicron	11292
